# Utilisation of Oxford Nanopore sequencing to generate six complete gastropod mitochondrial genomes as part of a biodiversity curriculum

**DOI:** 10.1101/2022.03.24.485721

**Authors:** Mattia De Vivo, Hsin-Han Lee, Yu-Sin Huang, Niklas Dreyer, Chia-ling Fong, Felipe Monteiro Gomes de Mattos, Dharmesh Jain, Yung-Hui Victoria Wen, John Karichu Mwihaki, Tzi-Yuan Wang, Ryuji J. Machida, John Wang, Benny K. K. Chan, Isheng Jason Tsai

## Abstract

High-throughput sequencing has enabled genome skimming approaches to produce complete mitochondrial genomes (mitogenomes) for species identification and phylogenomics purposes. In particular, the portable sequencing device from Oxford Nanopore Technologies (ONT) has the potential to facilitate hands-on training from sampling to sequencing and interpretation of mitogenomes. In this study, we present the results from sampling and sequencing six gastropod mitogenomes (*Aplysia argus, Cellana orientalis, Cellana toreuma, Conus ebraeus, Conus miles* and *Tylothais aculeata*) from a graduate level biodiversity course. The students were able to produce mitochondrial genomes from sampling to annotation using existing protocols and programs. Approximately 4Gb of sequence was produced from 15 Flongle and two R9.4 Flowcells, averaging 235Mb and N50=4.4kb per Flowcell. Five of the six 14.1-18kb mitogenomes were circlised containing all 13 core protein coding genes. Additional Illumina sequencing reveal that the ONT assemblies were able to span over highly AT rich sequence in the control region that was otherwise missing in Illumina-assembled mitogenomes, but still contained a base error of one every 70.8-346.7bp with the majority occurring at homopolymer regions. Our findings suggest that ONT are portable and can be used to rapidly produce mitogenomes at low cost and tailored to genomics-based training in biodiversity research.
