## Supplementary Tables for "Utilisation of Oxford Nanopore sequencing to generate six complete gastropod mitochondrial genomes as part of a biodiversity curriculum"

### Sheet: Supplementary Table 1
Supplementary Table 1
Nanopore sequencing results of 17 Flongle and two R9 flowcells.
Species ID	Flowcell Type	Bases	Num. seqs (n)	Average (kb)	Max len (kb)	N50	L50	N90	L90
Aoc	Flongle	30444134	10935	2.8	63.9	10.8	831	1.4	3411
Aoc	Flongle	46913499	11523	4.1	486.6	13.5	965	2.3	4061
Ceb	Flongle	285181248	169071	1.7	59.3	2.2	40079	0.9	118324
Ceb	Flongle	218255537	139893	1.6	22	2	33029	0.8	97375
Ceb	Flongle	75001606	45385	1.7	55.1	2.2	10684	0.9	31866
Ceb	R9	542358842	363917	1.5	50.2	1.9	91274	0.8	257837
Cfl	Flongle	141069491	132816	1.1	24.8	1.3	35962	0.6	96199
Cfl	Flongle	209624620	197089	1.1	24.4	1.3	53324	0.6	142407
Cfl	Flongle	137946757	123902	1.1	21.2	1.4	33440	0.6	89622
Cfl	R9	115702022	157092	0.7	14.1	1	33471	0.3	112977
Cra	Flongle	315377282	172577	1.8	42.2	2.3	38300	1	120516
Cra	Flongle	736500533	404760	1.8	79	2.3	88898	1	281764
DJ	Flongle	126147208	26797	4.7	530	10.2	3542	2.4	13028
DJ	Flongle	97143437	15970	6.1	288.3	12.7	2454	3.7	7687
DJ	Flongle	609088730	168466	3.6	209.7	6.6	16381	1.4	102907
Mku	Flongle	52107128	60372	0.9	39.7	1.3	11980	0.4	39678
Mku	Flongle	266662885	165548	1.6	44.2	2	31474	0.8	118703

### Sheet: Supplementary Table 2
Supplementary Table 2
Summary of Nanopore and Illumina sequencing data of six species.
	Nanopore											Illumina
Species ID	Bases	Num. reads	Max read length	N50	Average length	Median length	Average quality	Median quality	Mapped reads	Mapping rate	Median coverage	Bases	Num. reads	Read Length	Num. reads after QC	Mapped reads	Mapping rate	Median coverage
Aoc	77357633	22458	486641	12311	3444.55	600	8.38	8.59	101	0.00449728	47.2	3006126120	19908120	151	18031768	94665	0.00525	973.24
Ceb	1120797233	718266	59313	1995	1560.42	1269	9.8	9.67	22214	0.0309273	37.98	3264122606	21616706	151	19589874	35522	0.001813	74.26
Cfl	604342890	610899	24845	1279	989.27	822	8.31	8.56	445	0.000728435	27.5	2841717018	18819318	151	17051972	30371	0.001781	144.08
Cra	1051877815	577337	79031	2285	1821.95	1388	7.94	8.19	170	0.000294455	24.54	3630374012	24042212	151	23525426	52098	0.002215	469.75
DJ	832379375	211233	530016	8302	3940.57	1828	9.11	9.49	48	0.000227237	11.19	3262493920	21605920	151	21170764	6682	0.000316	52.78
Mku	318770013	225920	44234	1872	1410.99	962	9.04	9.39	10864	0.0480878	13.06	4160370120	27552120	151	25720236	50013	0.001945	212.68

### Sheet: Supplementary Table 3
Supplementary Table 3
MitoZ annotation results of unpolished Nanopore assemblies.
Species ID	Start	End	Length (bp)	Direction	Type	Gene name	Gene prodcut	Total freq. occurred
Aoc	1	1544	1544	+	CDS	COX1	cytochrome c oxidase subunit I	1
Aoc	1329	2685	1357	+	rRNA	l-rRNA	16S ribosomal RNA	1
Aoc	1524	1589	66	+	tRNA	trnV(uac)	tRNA-Val	1
Aoc	2615	2681	67	+	tRNA	trnL(uag)	tRNA-Leu	2
Aoc	2693	2758	66	+	tRNA	trnA(ugc)	tRNA-Ala	1
Aoc	2762	2823	62	+	tRNA	trnP(ugg)	tRNA-Pro	1
Aoc	2824	3289	466	+	CDS	ND6	NADH dehydrogenase subunit 6	1
Aoc	3310	4950	1641	+	CDS	ND5	NADH dehydrogenase subunit 5	1
Aoc	4927	5839	913	+	CDS	ND1	NADH dehydrogenase subunit 1	1
Aoc	5841	5900	60	+	tRNA	trnY(gua)	tRNA-Tyr	1
Aoc	5900	5966	67	+	tRNA	trnW(uca)	tRNA-Trp	1
Aoc	5969	6254	286	+	CDS	ND4L	NADH dehydrogenase subunit 4L	1
Aoc	6262	7377	1116	+	CDS	CYTB	cytochrome b	1
Aoc	7372	7440	69	+	tRNA	trnD(guc)	tRNA-Asp	1
Aoc	7440	7506	67	+	tRNA	trnF(gaa)	tRNA-Phe	1
Aoc	7506	8189	684	+	CDS	COX2	cytochrome c oxidase subunit II	1
Aoc	8194	8258	65	+	tRNA	trnG(ucc)	tRNA-Gly	1
Aoc	8264	8330	67	+	tRNA	trnH(gug)	tRNA-His	1
Aoc	8339	8400	62	-	tRNA	trnQ(uug)	tRNA-Gln	1
Aoc	8401	8463	63	-	tRNA	trnL(uaa)	tRNA-Leu	2
Aoc	8465	8617	153	-	CDS	ATP8	ATP synthase F0 subunit 8	1
Aoc	8620	8687	68	-	tRNA	trnN(guu)	tRNA-Asn	1
Aoc	8690	8754	65	+	tRNA	trnC(gca)	tRNA-Cys	1
Aoc	8752	9418	667	-	CDS	ATP6	ATP synthase F0 subunit 6	1
Aoc	9419	9487	69	-	tRNA	trnR(ucg)	tRNA-Arg	1
Aoc	9491	9555	65	-	tRNA	trnE(uuc)	tRNA-Glu	1
Aoc	9547	10349	803	-	rRNA	s-rRNA	12S ribosomal RNA	1
Aoc	10277	10341	65	-	tRNA	trnM(cau)	tRNA-Met	1
Aoc	10326	10707	382	-	CDS	ND3	NADH dehydrogenase subunit 3	1
Aoc	10710	10755	46	-	tRNA	trnS(uga)	tRNA-Ser	1
Aoc	10763	10822	60	+	tRNA	trnS(gcu)	tRNA-Ser	1
Aoc	10822	12131	1310	+	CDS	ND4	NADH dehydrogenase subunit 4	1
Aoc	12138	12202	65	-	tRNA	trnT(ugu)	tRNA-Thr	1
Aoc	12202	12981	780	-	CDS	COX3	cytochrome c oxidase subunit III	1
Aoc	13031	13094	64	+	tRNA	trnI(gau)	tRNA-Ile	1
Aoc	13108	14032	925	+	CDS	ND2	NADH dehydrogenase subunit 2	1
Aoc	14038	14091	54	+	tRNA	trnK(uuu)	tRNA-Lys	1
Ceb	1	1552	1552	+	CDS	COX1	cytochrome c oxidase subunit I	1
Ceb	1701	2389	689	+	CDS	COX2	cytochrome c oxidase subunit II	1
Ceb	2389	2457	69	+	tRNA	trnD(guc)	tRNA-Asp	1
Ceb	2457	2618	162	+	CDS	ATP8	ATP synthase F0 subunit 8	1
Ceb	2634	3326	693	+	CDS	ATP6	ATP synthase F0 subunit 6	1
Ceb	3356	3424	69	-	tRNA	trnM(cau)	tRNA-Met	1
Ceb	3435	3501	67	-	tRNA	trnY(gua)	tRNA-Tyr	1
Ceb	3503	3568	66	-	tRNA	trnC(gca)	tRNA-Cys	1
Ceb	3568	3634	67	-	tRNA	trnW(uca)	tRNA-Trp	1
Ceb	3634	3697	64	-	tRNA	trnQ(uug)	tRNA-Gln	1
Ceb	3703	3769	67	-	tRNA	trnG(ucc)	tRNA-Gly	1
Ceb	3770	3836	67	-	tRNA	trnE(uuc)	tRNA-Glu	1
Ceb	3906	4788	883	+	rRNA	s-rRNA	12S ribosomal RNA	1
Ceb	4786	4854	69	+	tRNA	trnV(uac)	tRNA-Val	1
Ceb	4848	6248	1401	+	rRNA	l-rRNA	16S ribosomal RNA	1
Ceb	6222	6292	71	+	tRNA	trnL(uag)	tRNA-Leu	2
Ceb	6296	6366	71	+	tRNA	trnL(uaa)	tRNA-Leu	2
Ceb	6370	7316	947	+	CDS	ND1	NADH dehydrogenase subunit 1	1
Ceb	7322	7388	67	+	tRNA	trnP(ugg)	tRNA-Pro	1
Ceb	7404	7889	486	+	CDS	ND6	NADH dehydrogenase subunit 6	1
Ceb	7900	9039	1140	+	CDS	CYTB	cytochrome b	1
Ceb	9054	9116	63	+	tRNA	trnS(uga)	tRNA-Ser	2
Ceb	9125	9193	69	-	tRNA	trnT(ugu)	tRNA-Thr	1
Ceb	9213	9509	297	+	CDS	ND4L	NADH dehydrogenase subunit 4L	1
Ceb	9502	10879	1378	+	CDS	ND4	NADH dehydrogenase subunit 4	1
Ceb	10895	10962	68	+	tRNA	trnH(gug)	tRNA-His	1
Ceb	10962	12712	1751	+	CDS	ND5	NADH dehydrogenase subunit 5	1
Ceb	12711	12776	66	+	tRNA	trnF(gaa)	tRNA-Phe	1
Ceb	15401	16186	786	+	CDS	COX3	cytochrome c oxidase subunit III	1
Ceb	16210	16281	72	+	tRNA	trnK(uuu)	tRNA-Lys	1
Ceb	16287	16354	68	+	tRNA	trnA(ugc)	tRNA-Ala	1
Ceb	16365	16434	70	+	tRNA	trnR(ucg)	tRNA-Arg	1
Ceb	16445	16515	71	+	tRNA	trnN(guu)	tRNA-Asn	1
Ceb	16523	16594	72	+	tRNA	trnI(gau)	tRNA-Ile	1
Ceb	16599	16955	357	+	CDS	ND3	NADH dehydrogenase subunit 3	1
Ceb	16961	17029	69	+	tRNA	trnS(gcu)	tRNA-Ser	2
Ceb	17030	>17967	938	+	CDS	ND2	NADH dehydrogenase subunit 2	1
Cfl	1	1548	1548	+	CDS	COX1	cytochrome c oxidase subunit I	1
Cfl	1708	2393	686	+	CDS	COX2	cytochrome c oxidase subunit II	1
Cfl	2392	2459	68	+	tRNA	trnD(guc)	tRNA-Asp	1
Cfl	2459	2621	163	+	CDS	ATP8	ATP synthase F0 subunit 8	1
Cfl	2632	3325	694	+	CDS	ATP6	ATP synthase F0 subunit 6	1
Cfl	3376	3445	70	-	tRNA	trnM(cau)	tRNA-Met	1
Cfl	3463	3529	67	-	tRNA	trnY(gua)	tRNA-Tyr	1
Cfl	3530	3594	65	-	tRNA	trnC(gca)	tRNA-Cys	1
Cfl	3604	3670	67	-	tRNA	trnW(uca)	tRNA-Trp	1
Cfl	3671	3729	59	-	tRNA	trnQ(uug)	tRNA-Gln	1
Cfl	3747	3813	67	-	tRNA	trnG(ucc)	tRNA-Gly	1
Cfl	3827	3894	68	-	tRNA	trnE(uuc)	tRNA-Glu	1
Cfl	3965	4856	892	+	rRNA	s-rRNA	12S ribosomal RNA	1
Cfl	4854	4920	67	+	tRNA	trnV(uac)	tRNA-Val	1
Cfl	4928	6342	1415	+	rRNA	l-rRNA	16S ribosomal RNA	1
Cfl	6300	6370	71	+	tRNA	trnL(uag)	tRNA-Leu	2
Cfl	6373	6442	70	+	tRNA	trnL(uaa)	tRNA-Leu	2
Cfl	6442	7381	940	+	CDS	ND1	NADH dehydrogenase subunit 1	1
Cfl	7383	7449	67	+	tRNA	trnP(ugg)	tRNA-Pro	1
Cfl	7449	7949	501	+	CDS	ND6	NADH dehydrogenase subunit 6	1
Cfl	7962	9103	1142	+	CDS	CYTB	cytochrome b	1
Cfl	9115	9179	65	+	tRNA	trnS(uga)	tRNA-Ser	3
Cfl	9203	9271	69	-	tRNA	trnT(ugu)	tRNA-Thr	1
Cfl	9292	9589	298	+	CDS	ND4L	NADH dehydrogenase subunit 4L	1
Cfl	9582	10649	1068	+	CDS	ND4	NADH dehydrogenase subunit 4	1
Cfl	10660	10725	66	-	tRNA	trnS(gcu)	tRNA-Ser	3
Cfl	10746	11105	360	-	CDS	ND3	NADH dehydrogenase subunit 3	2
Cfl	11099	11170	72	-	tRNA	trnI(gau)	tRNA-Ile	2
Cfl	11175	11246	72	-	tRNA	trnN(guu)	tRNA-Asn	2
Cfl	11503	12305	803	-	CDS	COX3	cytochrome c oxidase subunit III	2
Cfl	16053	16829	777	+	CDS	COX3	cytochrome c oxidase subunit III	2
Cfl	16852	16922	71	+	tRNA	trnK(uuu)	tRNA-Lys	1
Cfl	16925	16992	68	+	tRNA	trnA(ugc)	tRNA-Ala	1
Cfl	17006	17077	72	+	tRNA	trnR(ucg)	tRNA-Arg	1
Cfl	17085	17155	71	+	tRNA	trnN(guu)	tRNA-Asn	2
Cfl	17162	17232	71	+	tRNA	trnI(gau)	tRNA-Ile	2
Cfl	17236	17588	353	+	CDS	ND3	NADH dehydrogenase subunit 3	2
Cfl	17610	17678	69	+	tRNA	trnS(gcu)	tRNA-Ser	3
Cfl	17678	18732	1055	+	CDS	ND2	NADH dehydrogenase subunit 2	1
Cra	1	1562	1562	+	CDS	COX1	cytochrome c oxidase subunit I	1
Cra	1591	2265	675	+	CDS	COX2	cytochrome c oxidase subunit II	1
Cra	2303	2373	71	+	tRNA	trnD(guc)	tRNA-Asp	1
Cra	2442	2586	145	+	CDS	ATP8	ATP synthase F0 subunit 8	1
Cra	2672	3367	696	+	CDS	ATP6	ATP synthase F0 subunit 6	1
Cra	3393	3462	70	+	tRNA	trnT(ugu)	tRNA-Thr	1
Cra	3596	5216	1621	-	CDS	ND5	NADH dehydrogenase subunit 5	1
Cra	5213	5284	72	-	tRNA	trnH(gug)	tRNA-His	1
Cra	5311	5380	70	-	tRNA	trnQ(uug)	tRNA-Gln	1
Cra	5467	6770	1304	-	CDS	ND4	NADH dehydrogenase subunit 4	1
Cra	6763	6957	195	-	CDS	ND4L	NADH dehydrogenase subunit 4L	1
Cra	7075	7143	69	-	tRNA	trnS(uga)	tRNA-Ser	2
Cra	7151	8299	1149	-	CDS	CYTB	cytochrome b	1
Cra	8339	8835	497	-	CDS	ND6	NADH dehydrogenase subunit 6	1
Cra	8835	8904	70	-	tRNA	trnP(ugg)	tRNA-Pro	1
Cra	8940	9834	895	-	CDS	ND1	NADH dehydrogenase subunit 1	1
Cra	9842	9911	70	-	tRNA	trnL(uaa)	tRNA-Leu	2
Cra	9920	9989	70	-	tRNA	trnL(uag)	tRNA-Leu	2
Cra	9940	11301	1362	-	rRNA	l-rRNA	16S ribosomal RNA	1
Cra	11294	11360	67	-	tRNA	trnV(uac)	tRNA-Val	1
Cra	11358	12234	877	-	rRNA	s-rRNA	12S ribosomal RNA	1
Cra	12236	12303	68	-	tRNA	trnY(gua)	tRNA-Tyr	1
Cra	12317	12386	70	-	tRNA	trnM(cau)	tRNA-Met	1
Cra	12386	12454	69	-	tRNA	trnF(gaa)	tRNA-Phe	1
Cra	12457	12525	69	-	tRNA	trnW(uca)	tRNA-Trp	1
Cra	12529	12598	70	-	tRNA	trnC(gca)	tRNA-Cys	1
Cra	13232	13302	71	+	tRNA	trnG(ucc)	tRNA-Gly	1
Cra	13316	13383	68	+	tRNA	trnE(uuc)	tRNA-Glu	1
Cra	13383	14156	774	+	CDS	COX3	cytochrome c oxidase subunit III	1
Cra	14178	14246	69	+	tRNA	trnR(ucg)	tRNA-Arg	1
Cra	14247	14316	70	+	tRNA	trnN(guu)	tRNA-Asn	1
Cra	14392	14750	359	+	CDS	ND3	NADH dehydrogenase subunit 3	1
Cra	14755	14823	69	+	tRNA	trnA(ugc)	tRNA-Ala	1
Cra	14823	14897	75	+	tRNA	trnK(uuu)	tRNA-Lys	1
Cra	14902	14971	70	+	tRNA	trnI(gau)	tRNA-Ile	1
Cra	14989	15056	68	+	tRNA	trnS(gcu)	tRNA-Ser	2
Cra	15044	16134	1091	+	CDS	ND2	NADH dehydrogenase subunit 2	1
DJ	2	1539	1538	+	CDS	COX1	cytochrome c oxidase subunit I	1
DJ	1613	2311	699	+	CDS	COX2	cytochrome c oxidase subunit II	1
DJ	2335	2402	68	+	tRNA	trnD(guc)	tRNA-Asp	1
DJ	2460	2638	179	+	CDS	ATP8	ATP synthase F0 subunit 8	1
DJ	2693	3385	693	+	CDS	ATP6	ATP synthase F0 subunit 6	1
DJ	3417	3487	71	+	tRNA	trnT(ugu)	tRNA-Thr	1
DJ	3632	5259	1628	-	CDS	ND5	NADH dehydrogenase subunit 5	1
DJ	5262	5330	69	-	tRNA	trnH(gug)	tRNA-His	1
DJ	5361	5430	70	-	tRNA	trnQ(uug)	tRNA-Gln	1
DJ	5521	6730	1210	-	CDS	ND4	NADH dehydrogenase subunit 4	1
DJ	6805	7063	259	-	CDS	ND4L	NADH dehydrogenase subunit 4L	1
DJ	7122	7190	69	-	tRNA	trnS(uga)	tRNA-Ser	2
DJ	7239	8353	1115	-	CDS	CYTB	cytochrome b	1
DJ	8400	8849	450	-	CDS	ND6	NADH dehydrogenase subunit 6	1
DJ	8881	8949	69	-	tRNA	trnP(ugg)	tRNA-Pro	1
DJ	8934	9883	950	-	CDS	ND1	NADH dehydrogenase subunit 1	1
DJ	9889	9955	67	-	tRNA	trnL(uaa)	tRNA-Leu	2
DJ	9959	10027	69	-	tRNA	trnL(uag)	tRNA-Leu	2
DJ	9987	11356	1370	-	rRNA	l-rRNA	16S ribosomal RNA	1
DJ	11338	11405	68	-	tRNA	trnV(uac)	tRNA-Val	1
DJ	11405	12298	894	-	rRNA	s-rRNA	12S ribosomal RNA	1
DJ	12298	12364	67	-	tRNA	trnY(gua)	tRNA-Tyr	1
DJ	12379	12446	68	-	tRNA	trnM(cau)	tRNA-Met	1
DJ	12446	12512	67	-	tRNA	trnF(gaa)	tRNA-Phe	1
DJ	12514	12584	71	-	tRNA	trnW(uca)	tRNA-Trp	1
DJ	12592	12658	67	-	tRNA	trnC(gca)	tRNA-Cys	1
DJ	13303	13370	68	+	tRNA	trnG(ucc)	tRNA-Gly	1
DJ	13377	13445	69	+	tRNA	trnE(uuc)	tRNA-Glu	1
DJ	13445	14222	778	+	CDS	COX3	cytochrome c oxidase subunit III	1
DJ	14244	14311	68	+	tRNA	trnR(ucg)	tRNA-Arg	1
DJ	14312	14382	71	+	tRNA	trnN(guu)	tRNA-Asn	1
DJ	14458	14811	354	+	CDS	ND3	NADH dehydrogenase subunit 3	1
DJ	14818	14886	69	+	tRNA	trnA(ugc)	tRNA-Ala	1
DJ	14886	14958	73	+	tRNA	trnK(uuu)	tRNA-Lys	1
DJ	14971	15039	69	+	tRNA	trnI(gau)	tRNA-Ile	1
DJ	15069	15136	68	+	tRNA	trnS(gcu)	tRNA-Ser	2
DJ	15134	16107	974	+	CDS	ND2	NADH dehydrogenase subunit 2	1
Mku	1	1525	1525	+	CDS	COX1	cytochrome c oxidase subunit I	1
Mku	1552	2238	687	+	CDS	COX2	cytochrome c oxidase subunit II	1
Mku	2237	2304	68	+	tRNA	trnD(guc)	tRNA-Asp	1
Mku	2306	2463	158	+	CDS	ATP8	ATP synthase F0 subunit 8	1
Mku	2460	3164	705	+	CDS	ATP6	ATP synthase F0 subunit 6	1
Mku	3205	3271	67	-	tRNA	trnM(cau)	tRNA-Met	1
Mku	3274	3340	67	-	tRNA	trnY(gua)	tRNA-Tyr	1
Mku	3342	3404	63	-	tRNA	trnC(gca)	tRNA-Cys	1
Mku	3405	3470	66	-	tRNA	trnW(uca)	tRNA-Trp	1
Mku	3472	3533	62	-	tRNA	trnQ(uug)	tRNA-Gln	1
Mku	3547	3614	68	-	tRNA	trnG(ucc)	tRNA-Gly	1
Mku	3615	3679	65	-	tRNA	trnE(uuc)	tRNA-Glu	1
Mku	3757	4644	888	+	rRNA	s-rRNA	12S ribosomal RNA	1
Mku	4642	4710	69	+	tRNA	trnV(uac)	tRNA-Val	1
Mku	4688	6083	1396	+	rRNA	l-rRNA	16S ribosomal RNA	1
Mku	6058	6127	70	+	tRNA	trnL(uag)	tRNA-Leu	2
Mku	6135	6203	69	+	tRNA	trnL(uaa)	tRNA-Leu	2
Mku	6204	7143	940	+	CDS	ND1	NADH dehydrogenase subunit 1	1
Mku	7151	7218	68	+	tRNA	trnP(ugg)	tRNA-Pro	1
Mku	7220	7719	500	+	CDS	ND6	NADH dehydrogenase subunit 6	1
Mku	7728	8851	1124	+	CDS	CYTB	cytochrome b	1
Mku	8876	8940	65	+	tRNA	trnS(uga)	tRNA-Ser	2
Mku	8942	9009	68	-	tRNA	trnT(ugu)	tRNA-Thr	1
Mku	9019	9315	297	+	CDS	ND4L	NADH dehydrogenase subunit 4L	1
Mku	<9338	10672	1335	+	CDS	ND4	NADH dehydrogenase subunit 4	1
Mku	10686	10751	66	+	tRNA	trnH(gug)	tRNA-His	1
Mku	10752	12457	1706	+	CDS	ND5	NADH dehydrogenase subunit 5	1
Mku	12458	12526	69	+	tRNA	trnF(gaa)	tRNA-Phe	1
Mku	14290	15068	779	+	CDS	COX3	cytochrome c oxidase subunit III	1
Mku	15109	15175	67	+	tRNA	trnK(uuu)	tRNA-Lys	1
Mku	15179	15245	67	+	tRNA	trnA(ugc)	tRNA-Ala	1
Mku	15255	15323	69	+	tRNA	trnR(ucg)	tRNA-Arg	1
Mku	15330	15396	67	+	tRNA	trnN(guu)	tRNA-Asn	1
Mku	15416	15482	67	+	tRNA	trnI(gau)	tRNA-Ile	1
Mku	15486	15842	357	+	CDS	ND3	NADH dehydrogenase subunit 3	1
Mku	15858	15925	68	+	tRNA	trnS(gcu)	tRNA-Ser	2
Mku	15926	16983	1058	+	CDS	ND2	NADH dehydrogenase subunit 2	1

### Sheet: Supplementary Table 4
Supplementary Table 4 Summaries of BLASTp top hit of COX1 amino acid sequences against GenBank
Sample ID	Aoc	Cra	DJ	Ceb	Cfl	Mku
Family	Aplysidae	Nacellidae	Nacellidae	Conidae	Conidae	Muricidae
Initial morphological identification	Aplysia oculifera	Cellana radiata	Cellana toreuma	Conus ebraeus	Conus flavidus	Mancinella sp.
Uncorrected ONT
COX1 top hit*	Aplysia vaccaria, A. kurodai and A. dactylomela	Sydaphera spengleriana	Cellana nigrolineata	Conus miles	Batillaria cumingii	Tritia tingitana
Query coverage (%)	22	24	40	33	31	12
Bit Score	194	226	282	212	323	99
Protein identity (%)	100	99.1	81.1	67.4	97.6	75.8
Final assembly
COX1 top hit	A. dactylomela	Cellana radiata	Cellana radiata	Conus hybridus	Conus tulipa	Reishia clavigera
Query coverage (%)	100	99	99	100	100	100
Bit Score	863	959	937	978	979	967
Protein identity (%)	99.8	98.6	97.1	99.8	100	100

### Sheet: Supplementary Table 5
Supplementary Table 4
MitoZ annotation results of final assemblies. Polished Nanopore assemblies were used except sample Cfl.
Species ID	Start	End	Length (bp)	Direction	Type	Gene name	Gene prodcut	Total freq. occurred
Aoc	1	1548	1548	+	CDS	COX1	cytochrome c oxidase subunit I	1
Aoc	1333	2691	1359	+	rRNA	l-rRNA	16S ribosomal RNA	1
Aoc	1529	1593	65	+	tRNA	trnV(uac)	tRNA-Val	1
Aoc	2622	2687	66	+	tRNA	trnL(uag)	tRNA-Leu	2
Aoc	2700	2764	65	+	tRNA	trnA(ugc)	tRNA-Ala	1
Aoc	2769	2829	61	+	tRNA	trnP(ugg)	tRNA-Pro	1
Aoc	2831	3295	465	+	CDS	ND6	NADH dehydrogenase subunit 6	1
Aoc	3318	4967	1650	+	CDS	ND5	NADH dehydrogenase subunit 5	1
Aoc	4945	5859	915	+	CDS	ND1	NADH dehydrogenase subunit 1	1
Aoc	5862	5920	59	+	tRNA	trnY(gua)	tRNA-Tyr	1
Aoc	5921	5986	66	+	tRNA	trnW(uca)	tRNA-Trp	1
Aoc	5990	6328	339	+	CDS	ND4L	NADH dehydrogenase subunit 4L	1
Aoc	6276	7400	1125	+	CDS	CYTB	cytochrome b	1
Aoc	7396	7463	68	+	tRNA	trnD(guc)	tRNA-Asp	1
Aoc	7464	7529	66	+	tRNA	trnF(gaa)	tRNA-Phe	1
Aoc	7530	8213	684	+	CDS	COX2	cytochrome c oxidase subunit II	1
Aoc	8219	8282	64	+	tRNA	trnG(ucc)	tRNA-Gly	1
Aoc	8289	8354	66	+	tRNA	trnH(gug)	tRNA-His	1
Aoc	8364	8424	61	-	tRNA	trnQ(uug)	tRNA-Gln	1
Aoc	8426	8487	62	-	tRNA	trnL(uaa)	tRNA-Leu	2
Aoc	8490	8642	153	-	CDS	ATP8	ATP synthase F0 subunit 8	1
Aoc	8646	8712	67	-	tRNA	trnN(guu)	tRNA-Asn	1
Aoc	8716	8779	64	+	tRNA	trnC(gca)	tRNA-Cys	1
Aoc	8778	9443	666	-	CDS	ATP6	ATP synthase F0 subunit 6	1
Aoc	9445	9512	68	-	tRNA	trnR(ucg)	tRNA-Arg	1
Aoc	9517	9580	64	-	tRNA	trnE(uuc)	tRNA-Glu	1
Aoc	9573	10379	807	-	rRNA	s-rRNA	12S ribosomal RNA	1
Aoc	10307	10370	64	-	tRNA	trnM(cau)	tRNA-Met	1
Aoc	10371	10737	367	-	CDS	ND3	NADH dehydrogenase subunit 3	1
Aoc	10738	10785	48	-	tRNA	trnS(acu)	tRNA-Ser	2
Aoc	10794	10852	59	+	tRNA	trnS(gcu)	tRNA-Ser	2
Aoc	10853	12163	1311	+	CDS	ND4	NADH dehydrogenase subunit 4	1
Aoc	12171	12234	64	-	tRNA	trnT(ugu)	tRNA-Thr	1
Aoc	12200	13012	813	-	CDS	COX3	cytochrome c oxidase subunit III	1
Aoc	13063	13125	63	+	tRNA	trnI(gau)	tRNA-Ile	1
Aoc	13127	14065	939	+	CDS	ND2	NADH dehydrogenase subunit 2	1
Aoc	14072	14124	53	+	tRNA	trnK(uuu)	tRNA-Lys	1
Ceb	1	1548	1548	+	CDS	COX1	cytochrome c oxidase subunit I	1
Ceb	1699	2385	687	+	CDS	COX2	cytochrome c oxidase subunit II	1
Ceb	2386	2452	67	+	tRNA	trnD(guc)	tRNA-Asp	1
Ceb	2453	2614	162	+	CDS	ATP8	ATP synthase F0 subunit 8	1
Ceb	2621	3316	696	+	CDS	ATP6	ATP synthase F0 subunit 6	1
Ceb	3352	3419	68	-	tRNA	trnM(cau)	tRNA-Met	1
Ceb	3430	3495	66	-	tRNA	trnY(gua)	tRNA-Tyr	1
Ceb	3498	3562	65	-	tRNA	trnC(gca)	tRNA-Cys	1
Ceb	3563	3628	66	-	tRNA	trnW(uca)	tRNA-Trp	1
Ceb	3629	3691	63	-	tRNA	trnQ(uug)	tRNA-Gln	1
Ceb	3698	3763	66	-	tRNA	trnG(ucc)	tRNA-Gly	1
Ceb	3765	3832	68	-	tRNA	trnE(uuc)	tRNA-Glu	1
Ceb	3903	4787	885	+	rRNA	s-rRNA	12S ribosomal RNA	1
Ceb	4786	4853	68	+	tRNA	trnV(uac)	tRNA-Val	1
Ceb	4848	6246	1399	+	rRNA	l-rRNA	16S ribosomal RNA	1
Ceb	6221	6290	70	+	tRNA	trnL(uag)	tRNA-Leu	2
Ceb	6295	6363	69	+	tRNA	trnL(uaa)	tRNA-Leu	2
Ceb	6364	7305	942	+	CDS	ND1	NADH dehydrogenase subunit 1	1
Ceb	7312	7378	67	+	tRNA	trnP(ugg)	tRNA-Pro	1
Ceb	7379	7879	501	+	CDS	ND6	NADH dehydrogenase subunit 6	1
Ceb	7891	9030	1140	+	CDS	CYTB	cytochrome b	1
Ceb	9046	9110	65	+	tRNA	trnS(uga)	tRNA-Ser	2
Ceb	9120	9187	68	-	tRNA	trnT(ugu)	tRNA-Thr	1
Ceb	9208	9504	297	+	CDS	ND4L	NADH dehydrogenase subunit 4L	1
Ceb	9498	10880	1383	+	CDS	ND4	NADH dehydrogenase subunit 4	1
Ceb	10880	10946	67	+	tRNA	trnH(gug)	tRNA-His	1
Ceb	10947	12662	1716	+	CDS	ND5	NADH dehydrogenase subunit 5	1
Ceb	12662	12726	65	+	tRNA	trnF(gaa)	tRNA-Phe	1
Ceb	15357	16136	780	+	CDS	COX3	cytochrome c oxidase subunit III	1
Ceb	16161	16231	71	+	tRNA	trnK(uuu)	tRNA-Lys	1
Ceb	16238	16304	67	+	tRNA	trnA(ugc)	tRNA-Ala	1
Ceb	16316	16384	69	+	tRNA	trnR(ucg)	tRNA-Arg	1
Ceb	16396	16465	70	+	tRNA	trnN(guu)	tRNA-Asn	1
Ceb	16474	16544	71	+	tRNA	trnI(gau)	tRNA-Ile	1
Ceb	16550	16903	354	+	CDS	ND3	NADH dehydrogenase subunit 3	1
Ceb	16909	16976	68	+	tRNA	trnS(gcu)	tRNA-Ser	2
Ceb	16977	18031	1055	+	CDS	ND2	NADH dehydrogenase subunit 2	1
Cfl	1	1548	1548	+	CDS	COX1	cytochrome c oxidase subunit I	1
Cfl	1709	2395	687	+	CDS	COX2	cytochrome c oxidase subunit II	1
Cfl	2395	2461	67	+	tRNA	trnD(guc)	tRNA-Asp	1
Cfl	2462	2623	162	+	CDS	ATP8	ATP synthase F0 subunit 8	1
Cfl	2631	3326	696	+	CDS	ATP6	ATP synthase F0 subunit 6	1
Cfl	3380	3447	68	-	tRNA	trnM(cau)	tRNA-Met	1
Cfl	3466	3531	66	-	tRNA	trnY(gua)	tRNA-Tyr	1
Cfl	3533	3596	64	-	tRNA	trnC(gca)	tRNA-Cys	1
Cfl	3607	3672	66	-	tRNA	trnW(uca)	tRNA-Trp	1
Cfl	3674	3731	58	-	tRNA	trnQ(uug)	tRNA-Gln	1
Cfl	3750	3815	66	-	tRNA	trnG(ucc)	tRNA-Gly	1
Cfl	3830	3897	68	-	tRNA	trnE(uuc)	tRNA-Glu	1
Cfl	3968	4853	886	+	rRNA	s-rRNA	12S ribosomal RNA	1
Cfl	4852	4918	67	+	tRNA	trnV(uac)	tRNA-Val	1
Cfl	4927	6333	1407	+	rRNA	l-rRNA	16S ribosomal RNA	1
Cfl	6292	6361	70	+	tRNA	trnL(uag)	tRNA-Leu	2
Cfl	6365	6433	69	+	tRNA	trnL(uaa)	tRNA-Leu	2
Cfl	6434	7375	942	+	CDS	ND1	NADH dehydrogenase subunit 1	1
Cfl	7378	7443	66	+	tRNA	trnP(ugg)	tRNA-Pro	1
Cfl	7444	7944	501	+	CDS	ND6	NADH dehydrogenase subunit 6	1
Cfl	7958	9097	1140	+	CDS	CYTB	cytochrome b	1
Cfl	9110	9174	65	+	tRNA	trnS(uga)	tRNA-Ser	2
Cfl	9199	9266	68	-	tRNA	trnT(ugu)	tRNA-Thr	1
Cfl	9288	9584	297	+	CDS	ND4L	NADH dehydrogenase subunit 4L	1
Cfl	9578	10960	1383	+	CDS	ND4	NADH dehydrogenase subunit 4	1
Cfl	10964	11029	66	+	tRNA	trnH(gug)	tRNA-His	1
Cfl	11031	12746	1716	+	CDS	ND5	NADH dehydrogenase subunit 5	1
Cfl	12746	12810	65	+	tRNA	trnF(gaa)	tRNA-Phe	1
Cfl	13558	14337	780	+	CDS	COX3	cytochrome c oxidase subunit III	1
Cfl	14361	14430	70	+	tRNA	trnK(uuu)	tRNA-Lys	1
Cfl	14434	14500	67	+	tRNA	trnA(ugc)	tRNA-Ala	1
Cfl	14515	14585	71	+	tRNA	trnR(ucg)	tRNA-Arg	1
Cfl	14594	14663	70	+	tRNA	trnN(guu)	tRNA-Asn	1
Cfl	14671	14740	70	+	tRNA	trnI(gau)	tRNA-Ile	1
Cfl	14745	15098	354	+	CDS	ND3	NADH dehydrogenase subunit 3	1
Cfl	15120	15187	68	+	tRNA	trnS(gcu)	tRNA-Ser	2
Cfl	15188	16243	1056	+	CDS	ND2	NADH dehydrogenase subunit 2	1
Cra	1	1554	1554	+	CDS	COX1	cytochrome c oxidase subunit I	1
Cra	1584	2258	675	+	CDS	COX2	cytochrome c oxidase subunit II	1
Cra	2297	2366	70	+	tRNA	trnD(guc)	tRNA-Asp	1
Cra	2437	2625	189	+	CDS	ATP8	ATP synthase F0 subunit 8	1
Cra	2666	3364	699	+	CDS	ATP6	ATP synthase F0 subunit 6	1
Cra	3392	3460	69	+	tRNA	trnT(ugu)	tRNA-Thr	1
Cra	3453	5231	1779	-	CDS	ND5	NADH dehydrogenase subunit 5	1
Cra	5235	5305	71	-	tRNA	trnH(gug)	tRNA-His	1
Cra	5333	5401	69	-	tRNA	trnQ(uug)	tRNA-Gln	1
Cra	5432	6790	1359	-	CDS	ND4	NADH dehydrogenase subunit 4	1
Cra	6784	7080	297	-	CDS	ND4L	NADH dehydrogenase subunit 4L	1
Cra	7097	7164	68	-	tRNA	trnS(uga)	tRNA-Ser	2
Cra	7173	8318	1146	-	CDS	CYTB	cytochrome b	1
Cra	8347	8853	507	-	CDS	ND6	NADH dehydrogenase subunit 6	1
Cra	8854	8922	69	-	tRNA	trnP(ugg)	tRNA-Pro	1
Cra	8876	9862	987	-	CDS	ND1	NADH dehydrogenase subunit 1	1
Cra	9863	9930	68	-	tRNA	trnL(uaa)	tRNA-Leu	2
Cra	9940	10008	69	-	tRNA	trnL(uag)	tRNA-Leu	2
Cra	9960	11319	1360	-	rRNA	l-rRNA	16S ribosomal RNA	1
Cra	11313	11378	66	-	tRNA	trnV(uac)	tRNA-Val	1
Cra	11377	12251	875	-	rRNA	s-rRNA	12S ribosomal RNA	1
Cra	12254	12320	67	-	tRNA	trnY(gua)	tRNA-Tyr	1
Cra	12337	12403	67	-	tRNA	trnM(cau)	tRNA-Met	1
Cra	12404	12469	66	-	tRNA	trnF(gaa)	tRNA-Phe	1
Cra	12473	12540	68	-	tRNA	trnW(uca)	tRNA-Trp	1
Cra	12545	12613	69	-	tRNA	trnC(gca)	tRNA-Cys	1
Cra	13245	13314	70	+	tRNA	trnG(ucc)	tRNA-Gly	1
Cra	13329	13396	68	+	tRNA	trnE(uuc)	tRNA-Glu	1
Cra	13397	14176	780	+	CDS	COX3	cytochrome c oxidase subunit III	1
Cra	14199	14266	68	+	tRNA	trnR(ucg)	tRNA-Arg	1
Cra	14268	14337	70	+	tRNA	trnN(guu)	tRNA-Asn	1
Cra	14414	14767	354	+	CDS	ND3	NADH dehydrogenase subunit 3	1
Cra	14773	14840	68	+	tRNA	trnA(ugc)	tRNA-Ala	1
Cra	14841	14914	74	+	tRNA	trnK(uuu)	tRNA-Lys	1
Cra	14920	14988	69	+	tRNA	trnI(gau)	tRNA-Ile	1
Cra	15006	15073	68	+	tRNA	trnS(gcu)	tRNA-Ser	2
Cra	15077	16169	1093	+	CDS	ND2	NADH dehydrogenase subunit 2	1
DJ	2	1543	1542	+	CDS	COX1	cytochrome c oxidase subunit I	1
DJ	1618	2316	699	+	CDS	COX2	cytochrome c oxidase subunit II	1
DJ	2338	2404	67	+	tRNA	trnD(guc)	tRNA-Asp	1
DJ	2463	2651	189	+	CDS	ATP8	ATP synthase F0 subunit 8	1
DJ	2696	3394	699	+	CDS	ATP6	ATP synthase F0 subunit 6	1
DJ	3429	3497	69	+	tRNA	trnT(ugu)	tRNA-Thr	1
DJ	3551	5269	1719	-	CDS	ND5	NADH dehydrogenase subunit 5	1
DJ	5273	5340	68	-	tRNA	trnH(gug)	tRNA-His	1
DJ	5371	5439	69	-	tRNA	trnQ(uug)	tRNA-Gln	1
DJ	5466	6830	1365	-	CDS	ND4	NADH dehydrogenase subunit 4	1
DJ	6824	7126	303	-	CDS	ND4L	NADH dehydrogenase subunit 4L	1
DJ	7140	7207	68	-	tRNA	trnS(uga)	tRNA-Ser	2
DJ	7225	8370	1146	-	CDS	CYTB	cytochrome b	1
DJ	8391	8897	507	-	CDS	ND6	NADH dehydrogenase subunit 6	1
DJ	8898	8965	68	-	tRNA	trnP(ugg)	tRNA-Pro	1
DJ	8919	9905	987	-	CDS	ND1	NADH dehydrogenase subunit 1	1
DJ	9906	9971	66	-	tRNA	trnL(uaa)	tRNA-Leu	2
DJ	9976	10044	69	-	tRNA	trnL(uag)	tRNA-Leu	2
DJ	10005	11378	1374	-	rRNA	l-rRNA	16S ribosomal RNA	1
DJ	11361	11427	67	-	tRNA	trnV(uac)	tRNA-Val	1
DJ	11428	12314	887	-	rRNA	s-rRNA	12S ribosomal RNA	1
DJ	12315	12380	66	-	tRNA	trnY(gua)	tRNA-Tyr	1
DJ	12396	12462	67	-	tRNA	trnM(cau)	tRNA-Met	1
DJ	12463	12528	66	-	tRNA	trnF(gaa)	tRNA-Phe	1
DJ	12531	12599	69	-	tRNA	trnW(uca)	tRNA-Trp	1
DJ	12608	12674	67	-	tRNA	trnC(gca)	tRNA-Cys	1
DJ	13320	13386	67	+	tRNA	trnG(ucc)	tRNA-Gly	1
DJ	13394	13461	68	+	tRNA	trnE(uuc)	tRNA-Glu	1
DJ	13462	14241	780	+	CDS	COX3	cytochrome c oxidase subunit III	1
DJ	14264	14330	67	+	tRNA	trnR(ucg)	tRNA-Arg	1
DJ	14332	14401	70	+	tRNA	trnN(guu)	tRNA-Asn	1
DJ	14478	14831	354	+	CDS	ND3	NADH dehydrogenase subunit 3	1
DJ	14839	14906	68	+	tRNA	trnA(ugc)	tRNA-Ala	1
DJ	14907	14979	73	+	tRNA	trnK(uuu)	tRNA-Lys	1
DJ	14993	15060	68	+	tRNA	trnI(gau)	tRNA-Ile	1
DJ	15092	15159	68	+	tRNA	trnS(gcu)	tRNA-Ser	2
DJ	15163	16263	1101	+	CDS	ND2	NADH dehydrogenase subunit 2	1
Mku	1	1533	1533	+	CDS	COX1	cytochrome c oxidase subunit I	1
Mku	1560	2246	687	+	CDS	COX2	cytochrome c oxidase subunit II	1
Mku	2245	2312	68	+	tRNA	trnD(guc)	tRNA-Asp	1
Mku	2314	2472	159	+	CDS	ATP8	ATP synthase F0 subunit 8	1
Mku	2479	3174	696	+	CDS	ATP6	ATP synthase F0 subunit 6	1
Mku	3215	3281	67	-	tRNA	trnM(cau)	tRNA-Met	1
Mku	3284	3350	67	-	tRNA	trnY(gua)	tRNA-Tyr	1
Mku	3352	3414	63	-	tRNA	trnC(gca)	tRNA-Cys	1
Mku	3415	3480	66	-	tRNA	trnW(uca)	tRNA-Trp	1
Mku	3482	3543	62	-	tRNA	trnQ(uug)	tRNA-Gln	1
Mku	3557	3624	68	-	tRNA	trnG(ucc)	tRNA-Gly	1
Mku	3625	3689	65	-	tRNA	trnE(uuc)	tRNA-Glu	1
Mku	3768	4656	889	+	rRNA	s-rRNA	12S ribosomal RNA	1
Mku	4654	4722	69	+	tRNA	trnV(uac)	tRNA-Val	1
Mku	4700	6098	1399	+	rRNA	l-rRNA	16S ribosomal RNA	1
Mku	6073	6142	70	+	tRNA	trnL(uag)	tRNA-Leu	2
Mku	6150	6218	69	+	tRNA	trnL(uaa)	tRNA-Leu	2
Mku	6219	7160	942	+	CDS	ND1	NADH dehydrogenase subunit 1	1
Mku	7168	7235	68	+	tRNA	trnP(ugg)	tRNA-Pro	1
Mku	7237	7737	501	+	CDS	ND6	NADH dehydrogenase subunit 6	1
Mku	7746	8885	1140	+	CDS	CYTB	cytochrome b	1
Mku	8894	8958	65	+	tRNA	trnS(uga)	tRNA-Ser	2
Mku	8960	9027	68	-	tRNA	trnT(ugu)	tRNA-Thr	1
Mku	9037	9333	297	+	CDS	ND4L	NADH dehydrogenase subunit 4L	1
Mku	9345	10697	1353	+	CDS	ND4	NADH dehydrogenase subunit 4	1
Mku	10711	10776	66	+	tRNA	trnH(gug)	tRNA-His	1
Mku	10777	12486	1710	+	CDS	ND5	NADH dehydrogenase subunit 5	1
Mku	12487	12554	68	+	tRNA	trnF(gaa)	tRNA-Phe	1
Mku	14329	15108	780	+	CDS	COX3	cytochrome c oxidase subunit III	1
Mku	15148	15214	67	+	tRNA	trnK(uuu)	tRNA-Lys	1
Mku	15218	15284	67	+	tRNA	trnA(ugc)	tRNA-Ala	1
Mku	15294	15362	69	+	tRNA	trnR(ucg)	tRNA-Arg	1
Mku	15369	15435	67	+	tRNA	trnN(guu)	tRNA-Asn	1
Mku	15455	15521	67	+	tRNA	trnI(gau)	tRNA-Ile	1
Mku	15525	15878	354	+	CDS	ND3	NADH dehydrogenase subunit 3	1
Mku	15894	15961	68	+	tRNA	trnS(gcu)	tRNA-Ser	2
Mku	15962	17023	1062	+	CDS	ND2	NADH dehydrogenase subunit 2	1

### Sheet: Supplementary Table 6
Family	Genus	Scientific Name	Accession Number (COX1)	Accession Number (Mitogenome)
Aplysiidae	Aplysia	Aplysa argus (Aoc)	ON018801	ON018801
		Aplysia argus	JX560142	-
		Aplysia californica	NC005827	NC005827
		Aplysia cervina	AF156144	-
		Aplysia dactylomela	DQ991927	DQ991927
		Aplysia fasciata	AF343428	-
		Aplysia juliana	AF343425	-
		Aplysia kurodai	KJ415053	KJ415053
		Aplysia oculifera	AF343432	-
		Aplysia parvula	KJ522466	-
		Aplysia pulmonica	JX560150	-
	Dolabella	Dolabella auricularia	-	MF591574
Nacellidae	Cellana	Cellana grata	AB238546	-
		Cellana grata	MW722939	MW722939
		Cellana mazatlandica	AB433642	-
		Cellana nigrolineata	LC600801	LC600801
		Cellana radians	AB238551	AB238551
		Cellana radiata	MH916651	MH916651
		Cellana orientalis (Cra)	ON018804	ON018804
		Cellana orientalis	AB238554	-
		Cellana testudinaria	AB238563	-
		Cellana toreuma (DJ)	ON018805	ON018805
		Cellana toreuma	MK227166	-
		Cellana toreuma	MW716504	MW716504
	Nacella	Nacella clypeater	-	KT990124
		Nacella concinna	-	KT990126
		Nacella magellanica	-	KT990125
Lottiidae	Lottia	Lottia digitalis	-	DQ238599
	Nipponacmea	Nipponacmea fuscoviridis	-	MK395167
Conidae	Californiconus	Californiconus californicus	KX263249	KX263249
	Conus	Conus betulinus	MG924728	MG924728
		Conus borgesi	EU827198	EU827198
		Conus capitaneus	KX155573	KX155573
		Conus consors	KF887950	KF887950
		Conus ebraeus (Ceb)	ON018802	ON018802
		Conus ebraeus	FJ804508	-
		Conus flavidus	KU856985	-
		Conus gloriamaris	KU996360	KU996360
		Conus guanche	KY801847	KY801847
		Conus hybridus	KY801863	KY801863
		Conus infinitus	KY864967	KY864967
		Conus miles (Cfl)	ON018803	ON018803
		Conus miles	MN389187	-
		Conus mustelinus	KJ549963	-
		Conus quercinus	MH400188	MH400188
		Conus rattus	KJ549984	-
		Conus striatus	KX156937	KX156937
		Conus textile	KX155574	KX155574
		Conus tribblei	KT199301	KT199301
		Conus tulipa	KR006970	KR006970
		Conus unifasciatus	KY801860	KY801860
Muricidae	Bolinus	Bolinus brandaris	-	EU827194
	Boreotrophon	Boreotrophon candelabrum	-	MK361104
	Ceratostoma	Ceratostoma burnetti	-	MK411749
		Ceratostoma rorifluum	-	MK411750
	Chicoreus	Chicoreus asianus	-	MN793976
		Chicoreus torrefactus	-	MG786489
	Concholepas	Concholepas concholepas	JQ446041	JQ446041
	Drupella	Drupella rugosa	-	OK052648
	Indothais	Indothais lacera	-	MG099702
	Menathais	Menathais tuberosa	KU747972	KU747972
	Murex	Murex trapa	-	MN462589
	Ocinebrellus	Ocinebrellus falcatus	-	MK348224
		Ocinebrellus inornatus	-	MK395390
	Rapana	Rapana venosa	-	KM213962
	Reishia	Reishia clavigera	DQ159954	DQ159954
		Reishia luteostoma	-	MG786490
	Thais	Thais nodosa	EU391579	-
	Tylothais	Tylothais aculeata (Mku)	ON018806	ON018806
		Tylothais aculeata	FN677422	-
		Tylothais virgata	HE584388	-
		Tylothais savignyi	HE584389	-
